# The impact of PCR duplication on RNAseq data generated using NovaSeq 6000, NovaSeq X, AVITI and G4 sequencers

**DOI:** 10.1101/2023.12.12.571280

**Authors:** Natalia Zajac, Ioannis S Vlachos, Sija Sajibu, Lennart Opitz, Shuoshuo Wang, Sridar V Chittur, Christopher E. Mason, Kevin L Knudtson, John M Ashton, Hubert Rehrauer, Catharine Aquino

**Affiliations:** Functional Genomics Center Zurich, ETH Zurich and University of Zurich, Zurich, Switzerland; Spatial Technologies Unit, HMS Initiative for RNA Medicine, Department of Pathology, Beth Israel Deaconess Medical Center, Boston, MA USA; Cancer Center & Cancer Research Institute, Beth Israel Deaconess Medical Center, Boston, MA, USA; Broad Institute of MIT & Harvard, Cambridge, MA, USA; Center for Functional Genomics, University at Albany, State University of New York, Albany, NY, USA; Iowa Institute of Human Genetics, Genomics Division, University of Iowa, Iowa City, IA, USA; Genomics Research Group, Association of Biomolecular Resource Facilities, USA; Wilmot Cancer Institute, Genomics Research Center, University of Rochester, Rochester, NY, USA; Department of Physiology, Biophysics and Systems Biology, Weill Cornell Medicine, New York, NY, USA; The WorldQuant Initiative for Quantitative Prediction, New York, NY, USA

## Abstract

RNA sequencing (RNA-seq) is a powerful technology for gene expression and functional genomics profiling. Expression profiles generated using this approach can be impacted by the methods utilised for cDNA library generation. Selection of the optimal parameters for each step during the protocol are crucial for acquisition of high-quality data. Polymerase chain reaction (PCR) amplification of transcripts is a common step in many RNA-seq protocols and, if not optimised, high PCR duplicate proportions can be generated, resulting in the inflation of transcript counts and introduction of bias. In this study, we investigate the impact of input amount and PCR cycle number on the PCR duplication rate and on the RNA-seq data quality using a broad range of inputs (1 ng -1,000 ng) for RNA-seq library preparation with unique molecular identifiers (UMIs) and sequencing the data on four different short-read sequencing platforms: Illumina NovaSeq 6000, Illumina NovaSeq X, Element Biosciences AVITI, and Singular Genomics G4. Across all platforms, samples of input amounts greater than 125 ng had a negligible PCR duplication rate and the number of PCR cycles did not have a significant effect on data quality. However, for input amounts lower than 125ng we observed a strong negative correlation between input amount and the proportion of PCR duplicates; between 34% and 96% of reads were discarded via deduplication. Fortunately, UMIs were effective for removing *in silico* PCR duplicates without removing valuable biological information. Removal of PCR duplicates resulted in more comparable gene expression obtained from the different PCR cycles. Data generated with each of the four sequencing platforms presented similar associations between starting material amount and the number of PCR cycles on PCR duplicates, a similar number of genes detected, and comparable gene expression profiles. However, the sequencers using conversion kits for Illumina libraries (AVITI, G4) exhibited lower adapter dimer abundance across all input amounts, but also a higher PCR duplication rate in very low input amounts (<15ng). Overall, this study showed that the choice of input amount and number of PCR cycles are important parameters for obtaining high-quality RNA-seq data across all sequencing platforms. UMI deduplication is an effective way to remove PCR duplicates, improving the data quality and removing any variation caused by the conversion kits.
