## Supplementary Table 1, Supplementary Table 2, Supplementary Table 3, Supplementary Table 4 for "The impact of PCR duplication on RNAseq data generated using NovaSeq 6000, NovaSeq X, AVITI and G4 sequencers"

### Sheet: Supplementary Table 1
Supplementary Table 1. Data processing summary. SubsampledReadNumber: total number of subsampled reads per each sample; Passed_fastp_filter_reads: total number of reads that passed fastp quality filtering; LowQuality and Tooshort: reads that did not pass fastp quality filtering for being either low quality or too short, respectively; Unmapped: total number of reads that did not map to the human r…
Id	Sample	Sequencer	Amount (ng)	Cycles	AmountCategory	CyclesCategory	SubsampledReadNumber	Passed_fastp_filter_reads	LowQuality	TooShort	UnMapped	RawReads_Mapped	Duplicates_Mapped	UniqueReads_Mapped	UniqueMappedCounted	UniqueMappedNotCounted	Detected_genes
0_17_Aviti	0_17	Aviti	0	17	NC	LOW	1128694	1066925	24637	37132	768062	298863	289360	9503	1530	7973	889
0_17_G4	0_17	G4	0	17	NC	LOW	689522	685322	3355	845	470866	214456	206924	7532	261	7271	223
0_17_Novaseq6000	0_17	Novaseq6000	0	17	NC	LOW	2000000	759301	6718	1233981	576275	183026	176573	6453	141	6312	140
0_17_NovaseqX	0_17	NovaseqX	0	17	NC	LOW	2000000	630786	7822	1361392	483410	147376	141075	6301	142	6159	142
0_19_Aviti	0_19	Aviti	0	19	NC	INTERMEDIATE	1644541	1435948	10215	198378	408551	1027397	985904	41493	5658	35835	2591
0_19_G4	0_19	G4	0	19	NC	INTERMEDIATE	1146200	1136520	6563	3117	285978	850542	818371	32171	659	31512	603
0_19_Novaseq6000	0_19	Novaseq6000	0	19	NC	INTERMEDIATE	2000000	298999	1074	1699927	163246	135753	112196	23557	505	23052	524
0_19_NovaseqX	0_19	NovaseqX	0	19	NC	INTERMEDIATE	2000000	246678	2685	1750637	149541	97137	74384	22753	496	22257	512
0_21_Aviti	0_21	Aviti	0	21	NC	HIGH	2000000	1772438	4560	223002	606429	1166009	1045055	120954	5078	115876	3191
0_21_G4	0_21	G4	0	21	NC	HIGH	2000000	1974780	11394	13826	648135	1326645	1202794	123851	2738	121113	2058
0_21_Novaseq6000	0_21	Novaseq6000	0	21	NC	HIGH	2000000	420072	1563	1578365	236415	183657	117819	65838	1424	64414	1391
0_21_NovaseqX	0_21	NovaseqX	0	21	NC	HIGH	2000000	336209	2985	1660806	201979	134230	74033	60197	1297	58900	1301
1_16_Aviti	1_16	Aviti	1	16	1	LOW	2000000	1968692	12212	19096	341197	1627495	1503630	123865	39627	84238	7245
1_16_G4	1_16	G4	1	16	1	LOW	2000000	1990846	8459	695	297084	1693762	1578724	115038	38231	76807	6860
1_16_Novaseq6000	1_16	Novaseq6000	1	16	1	LOW	2000000	1207019	3705	789276	248827	958192	842168	116024	36742	79282	7003
1_16_NovaseqX	1_16	NovaseqX	1	16	1	LOW	2000000	1047438	5086	947476	222438	825000	709462	115538	36197	79341	6983
1_18_Aviti	1_18	Aviti	1	18	1	INTERMEDIATE	2000000	1918199	14695	67106	331347	1586852	1515552	71300	25259	46041	5502
1_18_G4	1_18	G4	1	18	1	INTERMEDIATE	2000000	1989766	8228	2006	273026	1716740	1648158	68582	24532	44050	5144
1_18_Novaseq6000	1_18	Novaseq6000	1	18	1	INTERMEDIATE	2000000	700748	2845	1296407	174900	525848	466526	59322	20635	38687	5013
1_18_NovaseqX	1_18	NovaseqX	1	18	1	INTERMEDIATE	2000000	592777	4550	1402673	161602	431175	372301	58874	20308	38566	5027
1_20_Aviti	1_20	Aviti	1	20	1	HIGH	2000000	1961952	6835	31213	327236	1634716	1527468	107248	39256	67992	6926
1_20_G4	1_20	G4	1	20	1	HIGH	2000000	1990749	8603	648	294268	1696481	1594006	102475	38294	64181	6601
1_20_Novaseq6000	1_20	Novaseq6000	1	20	1	HIGH	2000000	1067284	2644	930072	221357	845927	746301	99626	36592	63034	6705
1_20_NovaseqX	1_20	NovaseqX	1	20	1	HIGH	2000000	886184	3989	1109827	191857	694327	595772	98555	36069	62486	6723
1000_10_Aviti	1000_10	Aviti	1000	10	1000	HIGH	2000000	1979673	15904	4423	52199	1927474	26937	1900537	1728824	171713	14480
1000_10_G4	1000_10	G4	1000	10	1000	HIGH	2000000	1993307	6331	362	20227	1973080	63218	1909862	1741584	168278	14449
1000_10_Novaseq6000	1000_10	Novaseq6000	1000	10	1000	HIGH	2000000	1847129	6061	146810	27912	1819217	53077	1766140	1607762	158378	14410
1000_10_NovaseqX	1000_10	NovaseqX	1000	10	1000	HIGH	2000000	1789172	7283	203545	33433	1755739	55505	1700234	1544345	155889	14342
1000_6_Aviti	1000_6	Aviti	1000	6	1000	LOW	2000000	1991560	6789	1651	28690	1962870	15736	1947134	1712986	234148	14518
1000_6_G4	1000_6	G4	1000	6	1000	LOW	2000000	1994207	5598	195	17370	1976837	53764	1923073	1712547	210526	14477
1000_6_Novaseq6000	1000_6	Novaseq6000	1000	6	1000	LOW	2000000	1966297	2603	31100	12041	1954256	53387	1900869	1676132	224737	14481
1000_6_NovaseqX	1000_6	NovaseqX	1000	6	1000	LOW	2000000	1954512	4490	40998	13606	1940906	61000	1879906	1645628	234278	14393
1000_8_Aviti	1000_8	Aviti	1000	8	1000	INTERMEDIATE	2000000	1982443	11850	5707	38494	1943949	25469	1918480	1707746	210734	14536
1000_8_G4	1000_8	G4	1000	8	1000	INTERMEDIATE	2000000	1993847	5843	310	18781	1975066	58030	1917036	1719279	197757	14468
1000_8_Novaseq6000	1000_8	Novaseq6000	1000	8	1000	INTERMEDIATE	2000000	1837423	5377	157200	27052	1810371	50921	1759450	1570019	189431	14376
1000_8_NovaseqX	1000_8	NovaseqX	1000	8	1000	INTERMEDIATE	2000000	1779872	6965	213163	33431	1746441	50965	1695476	1506673	188803	14351
125_11_Aviti	125_11	Aviti	125	11	125	INTERMEDIATE	2000000	1990572	7991	1437	37684	1952888	161022	1791866	1571197	220669	14446
125_11_G4	125_11	G4	125	11	125	INTERMEDIATE	2000000	1993829	5995	176	21632	1972197	217214	1754983	1550459	204524	14418
125_11_Novaseq6000	125_11	Novaseq6000	125	11	125	INTERMEDIATE	2000000	1956484	4991	38525	22397	1934087	189892	1744195	1530893	213302	14442
125_11_NovaseqX	125_11	NovaseqX	125	11	125	INTERMEDIATE	2000000	1939238	6786	53976	25300	1913938	181684	1732254	1514749	217505	14377
125_13_Aviti	125_13	Aviti	125	13	125	HIGH	2000000	1986330	9761	3909	50667	1935663	279299	1656364	1471452	184912	14446
125_13_G4	125_13	G4	125	13	125	HIGH	2000000	1993018	6570	412	26586	1966432	361644	1604788	1431240	173548	14401
125_13_Novaseq6000	125_13	Novaseq6000	125	13	125	HIGH	2000000	1739881	5119	255000	38792	1701089	246454	1454635	1293415	161220	14288
125_13_NovaseqX	125_13	NovaseqX	125	13	125	HIGH	2000000	1662444	5770	331786	43540	1618904	214490	1404414	1247561	156853	14226
125_9_Aviti	125_9	Aviti	125	9	125	LOW	2000000	1988252	9785	1963	37156	1951096	155082	1796014	1564013	232001	14454
125_9_G4	125_9	G4	125	9	125	LOW	2000000	1994040	5775	185	19511	1974529	211065	1763464	1553838	209626	14483
125_9_Novaseq6000	125_9	Novaseq6000	125	9	125	LOW	2000000	1927240	2668	70092	17128	1910112	178844	1731268	1511339	219929	14352
125_9_NovaseqX	125_9	NovaseqX	125	9	125	LOW	2000000	1896427	4874	98699	19125	1877302	171592	1705710	1478642	227068	14357
15_12_Aviti	15_12	Aviti	15	12	15	LOW	2000000	1984421	12515	3064	87767	1896654	1452832	443822	350705	93117	12462
15_12_G4	15_12	G4	15	12	15	LOW	2000000	1992928	6728	344	56116	1936812	1547643	389169	313841	75328	12134
15_12_Novaseq6000	15_12	Novaseq6000	15	12	15	LOW	1915886	1800062	3811	112013	61029	1739033	1318394	420639	333648	86991	12368
15_12_NovaseqX	15_12	NovaseqX	15	12	15	LOW	2000000	1834139	5796	160065	65602	1768537	1334450	434087	341597	92490	12439
15_14_Aviti	15_14	Aviti	15	14	15	INTERMEDIATE	2000000	1973224	22708	4068	103525	1869699	1430749	438950	357836	81114	12562
15_14_G4	15_14	G4	15	14	15	INTERMEDIATE	2000000	1992755	6662	583	51902	1940853	1561366	379487	313731	65756	12212
15_14_Novaseq6000	15_14	Novaseq6000	15	14	15	INTERMEDIATE	2000000	1866617	5292	128091	55109	1811508	1387319	424189	345379	78810	12432
15_14_NovaseqX	15_14	NovaseqX	15	14	15	INTERMEDIATE	2000000	1813512	7068	179420	56084	1757428	1318666	438762	355924	82838	12508
15_16_Aviti	15_16	Aviti	15	16	15	HIGH	2000000	1905991	55410	38599	267172	1638819	1464915	173904	102205	71699	9891
15_16_G4	15_16	G4	15	16	15	HIGH	2000000	1986182	8299	5519	141397	1844785	1701699	143086	82678	60408	9218
15_16_Novaseq6000	15_16	Novaseq6000	15	16	15	HIGH	2000000	1427142	12229	560629	164328	1262814	1115726	147088	81920	65168	9294
15_16_NovaseqX	15_16	NovaseqX	15	16	15	HIGH	2000000	1308372	11510	680118	162726	1145646	997282	148364	82223	66141	9324
2_15_Aviti	2_15	Aviti	2	15	2	LOW	2000000	1955672	11454	32874	223496	1732176	1563929	168247	89420	78827	9426
2_15_G4	2_15	G4	2	15	2	LOW	2000000	1991633	7009	1358	186605	1805028	1651596	153432	83742	69690	9023
2_15_Novaseq6000	2_15	Novaseq6000	2	15	2	LOW	2000000	903260	2232	1094508	162945	740315	592138	148177	79756	68421	9064
2_15_NovaseqX	2_15	NovaseqX	2	15	2	LOW	2000000	754916	3522	1241562	153473	601443	454344	147099	79259	67840	9044
2_17_Aviti	2_17	Aviti	2	17	2	INTERMEDIATE	2000000	1964420	12984	22596	320255	1644165	1534172	109993	40159	69834	7156
2_17_G4	2_17	G4	2	17	2	INTERMEDIATE	2000000	1991194	8002	804	270954	1720240	1619771	100469	39185	61284	6742
2_17_Novaseq6000	2_17	Novaseq6000	2	17	2	INTERMEDIATE	2000000	1078481	3607	917912	217215	861266	759567	101699	37089	64610	6888
2_17_NovaseqX	2_17	NovaseqX	2	17	2	INTERMEDIATE	2000000	942201	5928	1051871	199475	742726	640733	101993	36854	65139	6906
2_19_Aviti	2_19	Aviti	2	19	2	HIGH	2000000	1969992	8818	21190	200484	1769508	1604455	165053	89367	75686	9270
2_19_G4	2_19	G4	2	19	2	HIGH	2000000	1992417	7013	570	170386	1822031	1673011	149020	82578	66442	8888
2_19_Novaseq6000	2_19	Novaseq6000	2	19	2	HIGH	2000000	1227704	3225	769071	157025	1070679	917270	153409	83674	69735	9063
2_19_NovaseqX	2_19	NovaseqX	2	19	2	HIGH	2000000	1052061	4567	943372	141352	910709	757635	153074	82979	70095	9045
250_10_Aviti	250_10	Aviti	250	10	250	INTERMEDIATE	2000000	1983845	10105	6050	38792	1945053	45271	1899782	1708609	191173	14483
250_10_G4	250_10	G4	250	10	250	INTERMEDIATE	2000000	1993744	5940	316	20794	1972950	83256	1889694	1711036	178658	14461
250_10_Novaseq6000	250_10	Novaseq6000	250	10	250	INTERMEDIATE	2000000	1764394	4324	231282	29562	1734832	61162	1673670	1506813	166857	14371
250_10_NovaseqX	250_10	NovaseqX	250	10	250	INTERMEDIATE	2000000	1695832	5233	298935	34750	1661082	57853	1603229	1440121	163108	14281
250_12_Aviti	250_12	Aviti	250	12	250	HIGH	2000000	1956276	8699	35025	43553	1912723	76675	1836048	1650184	185864	14499
250_12_G4	250_12	G4	250	12	250	HIGH	2000000	1991871	6636	1493	23057	1968814	130678	1838136	1661887	176249	14406
250_12_Novaseq6000	250_12	Novaseq6000	250	12	250	HIGH	2000000	1166307	2502	831191	64297	1102010	40129	1061881	955248	106633	13828
250_12_NovaseqX	250_12	NovaseqX	250	12	250	HIGH	2000000	997873	3803	998324	74086	923787	28087	895700	805012	90688	13552
250_8_Aviti	250_8	Aviti	250	8	250	LOW	2000000	1986579	8831	4590	32306	1954273	38957	1915316	1707254	208062	14469
250_8_G4	250_8	G4	250	8	250	LOW	2000000	1993745	5960	295	19667	1974078	67605	1906473	1714604	191869	14421
250_8_Novaseq6000	250_8	Novaseq6000	250	8	250	LOW	2000000	1775563	3069	221368	28220	1747343	50862	1696481	1513120	183361	14389
250_8_NovaseqX	250_8	NovaseqX	250	8	250	LOW	2000000	1694866	4460	300674	33409	1661457	46939	1614518	1435189	179329	14293
31_11_Aviti	31_11	Aviti	31	11	31	LOW	2000000	1985499	12638	1863	61404	1924095	986515	937580	794640	142940	13693
31_11_G4	31_11	G4	31	11	31	LOW	2000000	1993377	6330	293	35692	1957685	1134671	823014	707288	115726	13492
31_11_Novaseq6000	31_11	Novaseq6000	31	11	31	LOW	2000000	1959277	3827	36896	34488	1924789	1022606	902183	765648	136535	13645
31_11_NovaseqX	31_11	NovaseqX	31	11	31	LOW	2000000	1943978	4848	51174	34860	1909118	983097	926021	781144	144877	13711
31_13_Aviti	31_13	Aviti	31	13	31	INTERMEDIATE	2000000	1980878	15345	3777	74524	1906354	1046800	859554	730652	128902	13660
31_13_G4	31_13	G4	31	13	31	INTERMEDIATE	2000000	1992944	6659	397	37560	1955384	1196061	759323	651457	107866	13440
31_13_Novaseq6000	31_13	Novaseq6000	31	13	31	INTERMEDIATE	2000000	1886547	5437	108016	39005	1847542	1025138	822404	698811	123593	13583
31_13_NovaseqX	31_13	NovaseqX	31	13	31	INTERMEDIATE	2000000	1846318	7069	146613	40772	1805546	962421	843125	714908	128217	13642
31_15_Aviti	31_15	Aviti	31	15	31	HIGH	2000000	1936838	56676	6486	176376	1760462	1464822	295640	224892	70748	11761
31_15_G4	31_15	G4	31	15	31	HIGH	2000000	1990870	8018	1112	64693	1926177	1677902	248275	191157	57118	11273
31_15_Novaseq6000	31_15	Novaseq6000	31	15	31	HIGH	2000000	1801664	8179	190157	71096	1730568	1465757	264811	199852	64959	11470
31_15_NovaseqX	31_15	NovaseqX	31	15	31	HIGH	2000000	1726053	10114	263833	71989	1654064	1382929	271135	203947	67188	11535
4_14_Aviti	4_14	Aviti	4	14	4	LOW	2000000	1979673	9195	11132	153134	1826539	1610442	216097	144991	71106	10552
4_14_G4	4_14	G4	4	14	4	LOW	2000000	1992969	6590	441	121388	1871581	1672927	198654	135689	62965	10241
4_14_Novaseq6000	4_14	Novaseq6000	4	14	4	LOW	2000000	1439623	3633	556744	143262	1296361	1097330	199031	133502	65529	10349
4_14_NovaseqX	4_14	NovaseqX	4	14	4	LOW	2000000	1273489	5398	721113	138688	1134801	934760	200041	133847	66194	10339
4_16_Aviti	4_16	Aviti	4	16	4	INTERMEDIATE	2000000	1982671	7687	9642	158020	1824651	1665062	159589	101255	58334	9539
4_16_G4	4_16	G4	4	16	4	INTERMEDIATE	2000000	1992827	6513	660	130159	1862668	1713531	149137	97333	51804	9334
4_16_Novaseq6000	4_16	Novaseq6000	4	16	4	INTERMEDIATE	2000000	1588424	4689	406887	155718	1432706	1277889	154817	97864	56953	9415
4_16_NovaseqX	4_16	NovaseqX	4	16	4	INTERMEDIATE	2000000	1479386	5753	514861	153744	1325642	1171021	154621	97226	57395	9433
4_18_Aviti	4_18	Aviti	4	18	4	HIGH	2000000	1983824	8231	7945	206012	1777812	1572135	205677	107905	97772	10106
4_18_G4	4_18	G4	4	18	4	HIGH	2000000	1992158	7543	299	175481	1816677	1631725	184952	99091	85861	9656
4_18_Novaseq6000	4_18	Novaseq6000	4	18	4	HIGH	2000000	1550534	4221	445245	184905	1365629	1168204	197425	103207	94218	9960
4_18_NovaseqX	4_18	NovaseqX	4	18	4	HIGH	2000000	1431248	5694	563058	173078	1258170	1058812	199358	103845	95513	10003
500_11_Aviti	500_11	Aviti	500	11	500	HIGH	2000000	1949357	6722	43921	40787	1908570	34826	1873744	1688493	185251	14472
500_11_G4	500_11	G4	500	11	500	HIGH	2000000	1991727	6750	1523	21822	1969905	92215	1877690	1701193	176497	14446
500_11_Novaseq6000	500_11	Novaseq6000	500	11	500	HIGH	2000000	926234	1792	1071974	99326	826908	18852	808056	728891	79165	13420
500_11_NovaseqX	500_11	NovaseqX	500	11	500	HIGH	2000000	757558	2720	1239722	115376	642182	13127	629055	566006	63049	13063
500_7_Aviti	500_7	Aviti	500	7	500	LOW	2000000	1991388	6379	2233	27370	1964018	19042	1944976	1683462	261514	14507
500_7_G4	500_7	G4	500	7	500	LOW	2000000	1994044	5679	277	17528	1976516	43274	1933242	1699287	233955	14421
500_7_Novaseq6000	500_7	Novaseq6000	500	7	500	LOW	2000000	1947866	2909	49225	13495	1934371	41580	1892791	1642668	250123	14454
500_7_NovaseqX	500_7	NovaseqX	500	7	500	LOW	2000000	1927403	5400	67197	14005	1913398	43871	1869527	1609063	260464	14526
500_9_Aviti	500_9	Aviti	500	9	500	INTERMEDIATE	2000000	1985982	8881	5137	37946	1948036	30557	1917479	1734035	183444	14477
500_9_G4	500_9	G4	500	9	500	INTERMEDIATE	2000000	1993724	5996	280	19390	1974334	62943	1911391	1737933	173458	14452
500_9_Novaseq6000	500_9	Novaseq6000	500	9	500	INTERMEDIATE	2000000	1837492	4480	158028	22939	1814553	52369	1762184	1594713	167471	14410
500_9_NovaseqX	500_9	NovaseqX	500	9	500	INTERMEDIATE	2000000	1775971	5555	218474	26866	1749105	50656	1698449	1532980	165469	14351
62_10_Aviti	62_10	Aviti	62	10	62	LOW	2000000	1986842	11582	1576	44808	1942034	664472	1277562	1118824	158738	14095
62_10_G4	62_10	G4	62	10	62	LOW	2000000	1993925	5808	267	23581	1970344	822668	1147676	1016249	131427	13933
62_10_Novaseq6000	62_10	Novaseq6000	62	10	62	LOW	2000000	1970954	3365	25681	20576	1950378	723755	1226623	1075656	150967	14000
62_10_NovaseqX	62_10	NovaseqX	62	10	62	LOW	2000000	1960973	5959	33068	21337	1939636	685916	1253720	1094783	158937	14013
62_12_Aviti	62_12	Aviti	62	12	62	INTERMEDIATE	2000000	1973539	21873	4588	80018	1893521	968366	925155	807949	117206	13722
62_12_G4	62_12	G4	62	12	62	INTERMEDIATE	2000000	1992770	6666	564	31138	1961632	1167510	794122	698953	95169	13431
62_12_Novaseq6000	62_12	Novaseq6000	62	12	62	INTERMEDIATE	2000000	1887790	7063	105147	33995	1853795	976161	877634	766839	110795	13605
62_12_NovaseqX	62_12	NovaseqX	62	12	62	INTERMEDIATE	2000000	1851176	8706	140118	36558	1814618	904875	909743	792925	116818	13652
62_14_Aviti	62_14	Aviti	62	14	62	HIGH	2000000	1969008	28296	2696	106323	1862685	1118198	744487	635421	109066	13419
62_14_G4	62_14	G4	62	14	62	HIGH	2000000	1992583	6730	687	37322	1955261	1329548	625713	537543	88170	13099
62_14_Novaseq6000	62_14	Novaseq6000	62	14	62	HIGH	2000000	1940404	10870	48726	38904	1901500	1185239	716261	610313	105948	13331
62_14_NovaseqX	62_14	NovaseqX	62	14	62	HIGH	2000000	1928803	10693	60504	39769	1889034	1141201	747833	635859	111974	13416
7_13_Aviti	7_13	Aviti	7	13	7	LOW	2000000	1978284	12728	8988	153828	1824456	1562711	261745	166314	95431	11181
7_13_G4	7_13	G4	7	13	7	LOW	2000000	1991787	7747	466	116254	1875533	1641697	233836	153302	80534	10771
7_13_Novaseq6000	7_13	Novaseq6000	7	13	7	LOW	2000000	1635637	3639	360724	133304	1502333	1257128	245205	155871	89334	10986
7_13_NovaseqX	7_13	NovaseqX	7	13	7	LOW	2000000	1526755	4938	468307	134980	1391775	1144345	247430	155774	91656	11005
7_15_Aviti	7_15	Aviti	7	15	7	INTERMEDIATE	2000000	1957539	28680	13781	162686	1794853	1578187	216666	154036	62630	10874
7_15_G4	7_15	G4	7	15	7	INTERMEDIATE	2000000	1991588	7508	904	98946	1892642	1697578	195064	140154	54910	10499
7_15_Novaseq6000	7_15	Novaseq6000	7	15	7	INTERMEDIATE	2000000	1388660	5282	606058	115070	1273590	1077170	196420	139708	56712	10604
7_15_NovaseqX	7_15	NovaseqX	7	15	7	INTERMEDIATE	2000000	1207154	6094	786752	114638	1092516	896629	195887	138909	56978	10614
7_17_Aviti	7_17	Aviti	7	17	7	HIGH	2000000	1909959	67223	22818	326237	1583722	1513073	70649	31582	39067	6290
7_17_G4	7_17	G4	7	17	7	HIGH	2000000	1988391	9436	2173	191945	1796446	1729864	66582	27240	39342	5527
7_17_Novaseq6000	7_17	Novaseq6000	7	17	7	HIGH	2000000	1034897	6756	958347	166505	868392	810957	57435	22408	35027	5354
7_17_NovaseqX	7_17	NovaseqX	7	17	7	HIGH	2000000	870359	7800	1121841	158034	712325	655088	57237	22399	34838	5397

### Sheet: Supplementary Table 2
Supplementary Table 2. Results of Qualimap v2.2.1 run on the raw, undeduplicated reads mapped to the human reference genome.
SampleID	Sequencer	Mismatch Rate
NC_LOW	Novaseq6000	0.0021
NC_INTERMEDIATE	Novaseq6000	0.0009
NC_HIGH	Novaseq6000	0.0016
1000_HIGH	Novaseq6000	0.0003
1000_LOW	Novaseq6000	0.0003
1000_INTERMEDIATE	Novaseq6000	0.0003
125_INTERMEDIATE	Novaseq6000	0.0003
125_HIGH	Novaseq6000	0.0003
125_LOW	Novaseq6000	0.0003
15_LOW	Novaseq6000	0.0003
15_INTERMEDIATE	Novaseq6000	0.0003
15_HIGH	Novaseq6000	0.0005
1_LOW	Novaseq6000	0.0007
1_INTERMEDIATE	Novaseq6000	0.0006
1_HIGH	Novaseq6000	0.0006
250_INTERMEDIATE	Novaseq6000	0.0003
250_HIGH	Novaseq6000	0.0003
250_LOW	Novaseq6000	0.0003
2_LOW	Novaseq6000	0.0005
2_INTERMEDIATE	Novaseq6000	0.0005
2_HIGH	Novaseq6000	0.0005
31_LOW	Novaseq6000	0.0003
31_INTERMEDIATE	Novaseq6000	0.0003
31_HIGH	Novaseq6000	0.0004
4_LOW	Novaseq6000	0.0004
4_INTERMEDIATE	Novaseq6000	0.0004
4_HIGH	Novaseq6000	0.0005
500_HIGH	Novaseq6000	0.0003
500_LOW	Novaseq6000	0.0003
500_INTERMEDIATE	Novaseq6000	0.0003
62_LOW	Novaseq6000	0.0003
62_INTERMEDIATE	Novaseq6000	0.0003
62_HIGH	Novaseq6000	0.0003
7_LOW	Novaseq6000	0.0004
7_INTERMEDIATE	Novaseq6000	0.0004
7_HIGH	Novaseq6000	0.0007
NC_LOW	Aviti	0.0024
NC_INTERMEDIATE	Aviti	0.0009
NC_HIGH	Aviti	0.0015
1000_HIGH	Aviti	0.0003
1000_LOW	Aviti	0.0003
1000_INTERMEDIATE	Aviti	0.0003
125_INTERMEDIATE	Aviti	0.0003
125_HIGH	Aviti	0.0003
125_LOW	Aviti	0.0003
15_LOW	Aviti	0.0003
15_INTERMEDIATE	Aviti	0.0003
15_HIGH	Aviti	0.0005
1_LOW	Aviti	0.0006
1_INTERMEDIATE	Aviti	0.0007
1_HIGH	Aviti	0.0006
250_INTERMEDIATE	Aviti	0.0003
250_HIGH	Aviti	0.0003
250_LOW	Aviti	0.0003
2_LOW	Aviti	0.0005
2_INTERMEDIATE	Aviti	0.0005
2_HIGH	Aviti	0.0005
31_LOW	Aviti	0.0003
31_INTERMEDIATE	Aviti	0.0003
31_HIGH	Aviti	0.0004
4_LOW	Aviti	0.0004
4_INTERMEDIATE	Aviti	0.0004
4_HIGH	Aviti	0.0005
500_HIGH	Aviti	0.0003
500_LOW	Aviti	0.0003
500_INTERMEDIATE	Aviti	0.0003
62_LOW	Aviti	0.0003
62_INTERMEDIATE	Aviti	0.0003
62_HIGH	Aviti	0.0003
7_LOW	Aviti	0.0004
7_INTERMEDIATE	Aviti	0.0004
7_HIGH	Aviti	0.0007
NC_LOW	G4	0.0026
NC_INTERMEDIATE	G4	0.0009
NC_HIGH	G4	0.0021
1000_HIGH	G4	0.0005
1000_LOW	G4	0.0005
1000_INTERMEDIATE	G4	0.0005
125_INTERMEDIATE	G4	0.0005
125_HIGH	G4	0.0005
125_LOW	G4	0.0005
15_LOW	G4	0.0006
15_INTERMEDIATE	G4	0.0006
15_HIGH	G4	0.0007
1_LOW	G4	0.0009
1_INTERMEDIATE	G4	0.0009
1_HIGH	G4	0.0009
250_INTERMEDIATE	G4	0.0005
250_HIGH	G4	0.0005
250_LOW	G4	0.0005
2_LOW	G4	0.0007
2_INTERMEDIATE	G4	0.0008
2_HIGH	G4	0.0007
31_LOW	G4	0.0005
31_INTERMEDIATE	G4	0.0006
31_HIGH	G4	0.0007
4_LOW	G4	0.0007
4_INTERMEDIATE	G4	0.0007
4_HIGH	G4	0.0007
500_HIGH	G4	0.0005
500_LOW	G4	0.0005
500_INTERMEDIATE	G4	0.0005
62_LOW	G4	0.0005
62_INTERMEDIATE	G4	0.0005
62_HIGH	G4	0.0006
7_LOW	G4	0.0007
7_INTERMEDIATE	G4	0.0007
7_HIGH	G4	0.001
NC_LOW	NovaseqX	0.0025
NC_INTERMEDIATE	NovaseqX	0.0008
NC_HIGH	NovaseqX	0.0016
1000_HIGH	NovaseqX	0.0003
1000_LOW	NovaseqX	0.0003
1000_INTERMEDIATE	NovaseqX	0.0003
125_INTERMEDIATE	NovaseqX	0.0003
125_HIGH	NovaseqX	0.0003
125_LOW	NovaseqX	0.0003
15_LOW	NovaseqX	0.0003
15_INTERMEDIATE	NovaseqX	0.0003
15_HIGH	NovaseqX	0.0005
1_LOW	NovaseqX	0.0006
1_INTERMEDIATE	NovaseqX	0.0007
1_HIGH	NovaseqX	0.0006
250_INTERMEDIATE	NovaseqX	0.0003
250_HIGH	NovaseqX	0.0003
250_LOW	NovaseqX	0.0003
2_LOW	NovaseqX	0.0005
2_INTERMEDIATE	NovaseqX	0.0006
2_HIGH	NovaseqX	0.0005
31_LOW	NovaseqX	0.0003
31_INTERMEDIATE	NovaseqX	0.0003
31_HIGH	NovaseqX	0.0004
4_LOW	NovaseqX	0.0004
4_INTERMEDIATE	NovaseqX	0.0004
4_HIGH	NovaseqX	0.0005
500_HIGH	NovaseqX	0.0003
500_LOW	NovaseqX	0.0003
500_INTERMEDIATE	NovaseqX	0.0003
62_LOW	NovaseqX	0.0003
62_INTERMEDIATE	NovaseqX	0.0003
62_HIGH	NovaseqX	0.0003
7_LOW	NovaseqX	0.0004
7_INTERMEDIATE	NovaseqX	0.0004
7_HIGH	NovaseqX	0.0007

### Sheet: Supplementary Table 3
Supplementary Table 3. Contamination in raw reads (filtered of low quality and reads that did not pass length filtering), assessed with Kraken and Braken. "Unclassified" are those reads from Kraken without identified taxon.
Amount	Sequencer	Genus	mean number of reads
NC	Aviti	Homo sapiens	870105
NC	Aviti	Unclassified	231380
NC	Aviti	Cutibacterium	69104.3
NC	Aviti	Streptococcus	28291.3
NC	Aviti	Staphylococcus	16158
NC	Aviti	Pseudomonas	17196.3
NC	Aviti	Bacillus	13699.3
NC	Aviti	Sphingomonas	12888.7
NC	Aviti	Moraxella	11538.7
NC	Aviti	Corynebacterium	15059.3
NC	Aviti	Pseudonocardia	17442
NC	Aviti	Brevibacterium	12802
NC	Aviti	Acinetobacter	6594
NC	Aviti	Acidovorax	6255
NC	Aviti	Brevundimonas	5174
NC	Aviti	Dermacoccus	2622
NC	Aviti	Sphingobium	5018
NC	Aviti	Diaphorobacter	3761.33
NC	Aviti	Xanthomonas	4326.67
NC	Aviti	Stenotrophomonas	6762
NC	Aviti	Massilia	3217
NC	Aviti	Methylobacterium	4055
NC	Aviti	Methylorubrum	4057
NC	Aviti	Clostridium	3415.67
NC	Aviti	Rothia	3266
NC	Aviti	Stutzerimonas	4426
NC	Aviti	Ralstonia	4250
NC	Aviti	Cloacibacterium	3393
NC	Aviti	Burkholderia	3232
NC	Aviti	Delftia	2142.33
NC	Aviti	Klebsiella	2435
NC	Aviti	Herbaspirillum	2617.5
NC	Aviti	Hathewaya	2299
NC	Aviti	Micrococcus	2238.33
NC	Aviti	Kocuria	1922.33
NC	Aviti	Pseudoxanthomonas	2613
NC	Aviti	Halomonas	1848.67
NC	Aviti	Comamonas	2515
NC	Aviti	Rhodococcus	2443
NC	Aviti	Variovorax	2360
NC	Aviti	Paracoccus	2215
NC	Aviti	Cupriavidus	2153
NC	Aviti	Lacticaseibacillus	2057
NC	Aviti	Blautia	1981
NC	Aviti	Lawsonella	1829
NC	Aviti	Salmonella	1483
NC	Aviti	Neisseria	1806
NC	Aviti	Bradyrhizobium	1741
NC	Aviti	Microbacterium	1485
NC	Aviti	Lactococcus	1465
NC	Aviti	Betacoronavirus	1440
NC	Aviti	Sphingopyxis	1418
NC	Aviti	Lactobacillus	1364
NC	Aviti	Actinomyces	1336
NC	Aviti	Roseomonas	1262
NC	Aviti	Mesorhizobium	1217
NC	Aviti	Rhizobium	1212
NC	Aviti	Janthinobacterium	1203
NC	Aviti	Novosphingobium	1201
NC	Aviti	Alcaligenes	1030
NC	Aviti	Gordonia	1007
NC	Aviti	Chryseobacterium	993
NC	Aviti	Haematobacter	977
NC	Aviti	Spirosoma	955
NC	Aviti	Thermus	912
NC	Aviti	Veillonella	885
NC	Aviti	Agrococcus	842
NC	Aviti	Schaalia	830
NC	Aviti	Streptomyces	814
NC	G4	Homo sapiens	838250
NC	G4	Unclassified	153463
NC	G4	Cutibacterium	60841.3
NC	G4	Streptococcus	27671
NC	G4	Staphylococcus	17195
NC	G4	Pseudomonas	12527.7
NC	G4	Bacillus	12065.7
NC	G4	Sphingomonas	10079.7
NC	G4	Moraxella	9272.67
NC	G4	Corynebacterium	13145
NC	G4	Pseudonocardia	16978
NC	G4	Brevibacterium	7451.5
NC	G4	Acinetobacter	5084.67
NC	G4	Acidovorax	4165.5
NC	G4	Brevundimonas	3646
NC	G4	Dermacoccus	2369
NC	G4	Sphingobium	3860
NC	G4	Diaphorobacter	2723
NC	G4	Xanthomonas	3791
NC	G4	Stenotrophomonas	4386
NC	G4	Massilia	5195
NC	G4	Methylobacterium	3214.33
NC	G4	Methylorubrum	3187.5
NC	G4	Clostridium	1717.33
NC	G4	Rothia	2883.33
NC	G4	Stutzerimonas	3318
NC	G4	Ralstonia	3009
NC	G4	Cloacibacterium	2432
NC	G4	Burkholderia	2584
NC	G4	Delftia	1958
NC	G4	Klebsiella	1805.5
NC	G4	Herbaspirillum	2075
NC	G4	Hathewaya	2088
NC	G4	Micrococcus	1833.67
NC	G4	Kocuria	1602.5
NC	G4	Pseudoxanthomonas	1704
NC	G4	Halomonas	1648
NC	G4	Comamonas	1640
NC	G4	Rhodococcus	1517
NC	G4	Variovorax	1492
NC	G4	Paracoccus	1542
NC	G4	Cupriavidus	1278
NC	G4	Lacticaseibacillus	742
NC	G4	Enterococcus	1378
NC	G4	Lawsonella	1486
NC	G4	Salmonella	1824
NC	G4	Neisseria	1516
NC	G4	Bradyrhizobium	1180
NC	G4	Microbacterium	912
NC	G4	Sphingopyxis	973
NC	G4	Lactobacillus	957
NC	G4	Actinomyces	966
NC	G4	Clostridioides	1263
NC	G4	Roseomonas	958
NC	G4	Mesorhizobium	963
NC	G4	Rhizobium	611
NC	G4	Novosphingobium	907
NC	G4	Gordonia	833
NC	G4	Chryseobacterium	718
NC	G4	Haematobacter	751
NC	G4	Thermus	674
NC	G4	Veillonella	668
NC	G4	Agrococcus	647
NC	G4	Brucella	829
NC	G4	Streptomyces	622
NC	G4	Pseudarthrobacter	553
NC	G4	Mycobacterium	548
NC	Novaseq6000	Homo sapiens	174919
NC	Novaseq6000	Unclassified	179199
NC	Novaseq6000	Cutibacterium	25333
NC	Novaseq6000	Streptococcus	12145.7
NC	Novaseq6000	Staphylococcus	5197.33
NC	Novaseq6000	Pseudomonas	7210.67
NC	Novaseq6000	Bacillus	5782.67
NC	Novaseq6000	Sphingomonas	6834
NC	Novaseq6000	Moraxella	5089.67
NC	Novaseq6000	Corynebacterium	5979.67
NC	Novaseq6000	Pseudonocardia	4650
NC	Novaseq6000	Brevibacterium	1772
NC	Novaseq6000	Acinetobacter	2471.33
NC	Novaseq6000	Acidovorax	3732
NC	Novaseq6000	Brevundimonas	2895
NC	Novaseq6000	Dermacoccus	451
NC	Novaseq6000	Sphingobium	2039.33
NC	Novaseq6000	Diaphorobacter	2115
NC	Novaseq6000	Xanthomonas	1387.33
NC	Novaseq6000	Stenotrophomonas	4782
NC	Novaseq6000	Massilia	1900
NC	Novaseq6000	Methylobacterium	2073
NC	Novaseq6000	Methylorubrum	2484.5
NC	Novaseq6000	Clostridium	724
NC	Novaseq6000	Rothia	1216
NC	Novaseq6000	Stutzerimonas	3301
NC	Novaseq6000	Ralstonia	3130
NC	Novaseq6000	Cloacibacterium	2014
NC	Novaseq6000	Burkholderia	1857
NC	Novaseq6000	Delftia	918.333
NC	Novaseq6000	Klebsiella	1506.33
NC	Novaseq6000	Herbaspirillum	1150
NC	Novaseq6000	Hathewaya	1014.5
NC	Novaseq6000	Micrococcus	1028.67
NC	Novaseq6000	Kocuria	830.333
NC	Novaseq6000	Pseudoxanthomonas	2078
NC	Novaseq6000	Halomonas	966.5
NC	Novaseq6000	Comamonas	1388
NC	Novaseq6000	Rhodococcus	1698
NC	Novaseq6000	Variovorax	1456
NC	Novaseq6000	Paracoccus	1697
NC	Novaseq6000	Cupriavidus	960.667
NC	Novaseq6000	Lacticaseibacillus	1287
NC	Novaseq6000	Enterococcus	1350.67
NC	Novaseq6000	Lawsonella	1236
NC	Novaseq6000	Salmonella	838.667
NC	Novaseq6000	Neisseria	1012
NC	Novaseq6000	Bradyrhizobium	1121
NC	Novaseq6000	Microbacterium	1149
NC	Novaseq6000	Lactococcus	1275
NC	Novaseq6000	Sphingopyxis	1033
NC	Novaseq6000	Lactobacillus	877
NC	Novaseq6000	Actinomyces	1037
NC	Novaseq6000	Roseomonas	819
NC	Novaseq6000	Mesorhizobium	896
NC	Novaseq6000	Rhizobium	854
NC	Novaseq6000	Janthinobacterium	564
NC	Novaseq6000	Novosphingobium	687
NC	Novaseq6000	Gordonia	809
NC	Novaseq6000	Chryseobacterium	559
NC	Novaseq6000	Haematobacter	632
NC	Novaseq6000	Spirosoma	614
NC	Novaseq6000	Thermus	644
NC	Novaseq6000	Veillonella	572
NC	Novaseq6000	Agrococcus	579
NC	Novaseq6000	Streptomyces	439
NC	Novaseq6000	Janibacter	646
NC	Novaseq6000	Pseudarthrobacter	529
NC	Novaseq6000	Aromatoleum	204
NC	NovaseqX	Homo sapiens	131811
NC	NovaseqX	Unclassified	171835
NC	NovaseqX	Cutibacterium	18972
NC	NovaseqX	Streptococcus	11147.3
NC	NovaseqX	Staphylococcus	2996.33
NC	NovaseqX	Pseudomonas	5820.33
NC	NovaseqX	Bacillus	2632.33
NC	NovaseqX	Sphingomonas	5159
NC	NovaseqX	Moraxella	4192
NC	NovaseqX	Corynebacterium	3914.33
NC	NovaseqX	Pseudonocardia	2592
NC	NovaseqX	Brevibacterium	1923
NC	NovaseqX	Acinetobacter	2115.67
NC	NovaseqX	Acidovorax	2496.5
NC	NovaseqX	Brevundimonas	2106
NC	NovaseqX	Dermacoccus	348
NC	NovaseqX	Sphingobium	1702.67
NC	NovaseqX	Diaphorobacter	1398.67
NC	NovaseqX	Xanthomonas	833.333
NC	NovaseqX	Stenotrophomonas	3329
NC	NovaseqX	Massilia	1522
NC	NovaseqX	Methylobacterium	1530.33
NC	NovaseqX	Methylorubrum	1253.33
NC	NovaseqX	Clostridium	605
NC	NovaseqX	Rothia	924.667
NC	NovaseqX	Stutzerimonas	2288
NC	NovaseqX	Ralstonia	1363
NC	NovaseqX	Cloacibacterium	1652
NC	NovaseqX	Burkholderia	1589
NC	NovaseqX	Delftia	641
NC	NovaseqX	Klebsiella	484.5
NC	NovaseqX	Herbaspirillum	838
NC	NovaseqX	Hathewaya	937
NC	NovaseqX	Micrococcus	723
NC	NovaseqX	Kocuria	644.333
NC	NovaseqX	Pseudoxanthomonas	1698
NC	NovaseqX	Halomonas	916.5
NC	NovaseqX	Comamonas	1011
NC	NovaseqX	Rhodococcus	1439
NC	NovaseqX	Variovorax	1343
NC	NovaseqX	Paracoccus	641
NC	NovaseqX	Cupriavidus	1138
NC	NovaseqX	Lacticaseibacillus	868
NC	NovaseqX	Lawsonella	855
NC	NovaseqX	Salmonella	1264
NC	NovaseqX	Neisseria	1065
NC	NovaseqX	Bradyrhizobium	1000
NC	NovaseqX	Microbacterium	482.5
NC	NovaseqX	Sphingopyxis	939
NC	NovaseqX	Lactobacillus	475
NC	NovaseqX	Actinomyces	782
NC	NovaseqX	Roseomonas	416.5
NC	NovaseqX	Mesorhizobium	607
NC	NovaseqX	Rhizobium	680
NC	NovaseqX	Janthinobacterium	423
NC	NovaseqX	Novosphingobium	648
NC	NovaseqX	Gordonia	519
NC	NovaseqX	Chryseobacterium	546
NC	NovaseqX	Haematobacter	401
NC	NovaseqX	Spirosoma	642
NC	NovaseqX	Thermus	580
NC	NovaseqX	Veillonella	485
NC	NovaseqX	Agrococcus	638
NC	NovaseqX	Streptomyces	425.5
NC	NovaseqX	Pasteurella	614
NC	NovaseqX	Flavobacterium	479
NC	NovaseqX	Qipengyuania	450
NC	NovaseqX	Nocardioides	445
NC	NovaseqX	Ferribacterium	398
1	Aviti	Homo sapiens	1661141
1	Aviti	Unclassified	124802
1	Aviti	Cutibacterium	46865
1	Aviti	Streptococcus	11761
1	Aviti	Staphylococcus	9107
1	Aviti	Pseudomonas	7707.33
1	Aviti	Bacillus	6439.67
1	Aviti	Sphingomonas	4712.33
1	Aviti	Moraxella	5855
1	Aviti	Corynebacterium	8416.33
1	Aviti	Acinetobacter	2910.33
1	Aviti	Acidovorax	2036.5
1	Aviti	Brevundimonas	2480
1	Aviti	Dermacoccus	1954
1	Aviti	Sphingobium	1903
1	Aviti	Xanthomonas	4129.33
1	Aviti	Methylorubrum	2426
1	Aviti	Clostridium	2109
1	Aviti	Rothia	2081
1	Aviti	Micrococcus	2331
1	G4	Homo sapiens	1.75044e+06
1	G4	Unclassified	83073.7
1	G4	Cutibacterium	46045
1	G4	Streptococcus	13690.3
1	G4	Staphylococcus	9518
1	G4	Pseudomonas	7133
1	G4	Bacillus	6359.33
1	G4	Sphingomonas	4505
1	G4	Moraxella	5840.33
1	G4	Corynebacterium	7930.33
1	G4	Acinetobacter	2656
1	G4	Brevundimonas	2212
1	G4	Sphingobium	1959
1	G4	Xanthomonas	3708.33
1	G4	Methylorubrum	2427
1	G4	Micrococcus	2147
1	Novaseq6000	Homo sapiens	797402
1	Novaseq6000	Unclassified	99217.7
1	Novaseq6000	Cutibacterium	26955
1	Novaseq6000	Streptococcus	6387.33
1	Novaseq6000	Staphylococcus	4985.67
1	Novaseq6000	Pseudomonas	3928
1	Novaseq6000	Bacillus	3170.67
1	Novaseq6000	Sphingomonas	2893
1	Novaseq6000	Moraxella	2975.67
1	Novaseq6000	Corynebacterium	4800.33
1	Novaseq6000	Acinetobacter	1367.67
1	Novaseq6000	Acidovorax	1136.67
1	Novaseq6000	Brevundimonas	1711.5
1	Novaseq6000	Dermacoccus	1146
1	Novaseq6000	Sphingobium	1450
1	Novaseq6000	Diaphorobacter	1564
1	Novaseq6000	Xanthomonas	2660.33
1	Novaseq6000	Methylobacterium	1086.67
1	Novaseq6000	Methylorubrum	1101
1	Novaseq6000	Rothia	1093
1	Novaseq6000	Klebsiella	1187
1	Novaseq6000	Micrococcus	1503
1	Novaseq6000	Enterococcus	834
1	NovaseqX	Homo sapiens	667302
1	NovaseqX	Unclassified	99701.3
1	NovaseqX	Cutibacterium	21281
1	NovaseqX	Streptococcus	5657.67
1	NovaseqX	Staphylococcus	3735
1	NovaseqX	Pseudomonas	3605
1	NovaseqX	Bacillus	2160.33
1	NovaseqX	Sphingomonas	2239.33
1	NovaseqX	Moraxella	2512
1	NovaseqX	Corynebacterium	3743.33
1	NovaseqX	Acinetobacter	1248.67
1	NovaseqX	Acidovorax	967
1	NovaseqX	Brevundimonas	1229.5
1	NovaseqX	Dermacoccus	1243
1	NovaseqX	Sphingobium	1099
1	NovaseqX	Diaphorobacter	1188
1	NovaseqX	Xanthomonas	1869
1	NovaseqX	Methylobacterium	831.333
1	NovaseqX	Methylorubrum	789
1	NovaseqX	Rothia	1031
1	NovaseqX	Micrococcus	1090
2	Aviti	Homo sapiens	1.75046e+06
2	Aviti	Unclassified	100407
2	Aviti	Cutibacterium	34993
2	Aviti	Streptococcus	8412.33
2	Aviti	Staphylococcus	6756.67
2	Aviti	Pseudomonas	4994.67
2	Aviti	Bacillus	3066
2	Aviti	Sphingomonas	3093.33
2	Aviti	Moraxella	4019.33
2	Aviti	Corynebacterium	5068.33
2	Aviti	Acinetobacter	1907
2	Aviti	Xanthomonas	2665.33
2	Aviti	Clostridium	1966
2	G4	Homo sapiens	1.81826e+06
2	G4	Unclassified	66322.3
2	G4	Cutibacterium	33645.3
2	G4	Streptococcus	9618
2	G4	Staphylococcus	7115
2	G4	Pseudomonas	4359.33
2	G4	Bacillus	3518
2	G4	Sphingomonas	2716.67
2	G4	Moraxella	4231
2	G4	Corynebacterium	4938.33
2	G4	Xanthomonas	2274
2	Novaseq6000	Homo sapiens	907148
2	Novaseq6000	Unclassified	93097.7
2	Novaseq6000	Cutibacterium	21203.7
2	Novaseq6000	Streptococcus	4905.33
2	Novaseq6000	Staphylococcus	4057.67
2	Novaseq6000	Pseudomonas	2664.33
2	Novaseq6000	Bacillus	1693.33
2	Novaseq6000	Sphingomonas	1999.33
2	Novaseq6000	Moraxella	2112.33
2	Novaseq6000	Corynebacterium	3178.33
2	Novaseq6000	Dermacoccus	851
2	Novaseq6000	Xanthomonas	1850.67
2	NovaseqX	Homo sapiens	765748
2	NovaseqX	Unclassified	95757
2	NovaseqX	Cutibacterium	17303.3
2	NovaseqX	Streptococcus	4108
2	NovaseqX	Staphylococcus	3007.67
2	NovaseqX	Pseudomonas	2527.67
2	NovaseqX	Bacillus	1413
2	NovaseqX	Sphingomonas	1600.67
2	NovaseqX	Moraxella	1800.67
2	NovaseqX	Corynebacterium	2428
2	NovaseqX	Xanthomonas	1242.67
4	Aviti	Homo sapiens	1.83787e+06
4	Aviti	Unclassified	65527.3
4	Aviti	Cutibacterium	25218
4	Aviti	Streptococcus	6439.33
4	Aviti	Staphylococcus	4551.33
4	Aviti	Pseudomonas	3074.33
4	Aviti	Bacillus	2659.33
4	Aviti	Sphingomonas	2080.33
4	Aviti	Moraxella	2278.33
4	Aviti	Corynebacterium	5273.67
4	Aviti	Dermacoccus	8299
4	G4	Homo sapiens	1.87914e+06
4	G4	Unclassified	41095.7
4	G4	Cutibacterium	23253
4	G4	Streptococcus	6418
4	G4	Staphylococcus	4574.67
4	G4	Pseudomonas	2595.67
4	G4	Bacillus	2787.33
4	G4	Sphingomonas	2160
4	G4	Moraxella	2175.67
4	G4	Corynebacterium	4926.67
4	G4	Dermacoccus	7314
4	Novaseq6000	Homo sapiens	1.38432e+06
4	Novaseq6000	Unclassified	69065.3
4	Novaseq6000	Cutibacterium	22916.3
4	Novaseq6000	Streptococcus	5192
4	Novaseq6000	Staphylococcus	3863.67
4	Novaseq6000	Pseudomonas	2356.67
4	Novaseq6000	Bacillus	2104.33
4	Novaseq6000	Sphingomonas	2114.67
4	Novaseq6000	Moraxella	1798.67
4	Novaseq6000	Corynebacterium	4787.67
4	Novaseq6000	Dermacoccus	8966
4	Novaseq6000	Xanthomonas	1763.5
4	Novaseq6000	Micrococcus	1857
4	NovaseqX	Homo sapiens	1.25695e+06
4	NovaseqX	Unclassified	74240.7
4	NovaseqX	Cutibacterium	19802.3
4	NovaseqX	Streptococcus	4820.67
4	NovaseqX	Staphylococcus	3294.67
4	NovaseqX	Pseudomonas	2233.33
4	NovaseqX	Bacillus	2098
4	NovaseqX	Sphingomonas	1745
4	NovaseqX	Moraxella	1636
4	NovaseqX	Corynebacterium	4088
4	NovaseqX	Dermacoccus	7075
4	NovaseqX	Xanthomonas	1486
4	NovaseqX	Micrococcus	1474
7	Aviti	Homo sapiens	1776390
7	Aviti	Unclassified	106255
7	Aviti	Cutibacterium	20594
7	Aviti	Streptococcus	3214.67
7	Aviti	Staphylococcus	3992
7	Aviti	Pseudomonas	2607.33
7	Aviti	Bacillus	2177
7	Aviti	Moraxella	2925
7	Aviti	Corynebacterium	3528.67
7	Aviti	Xanthomonas	3834
7	G4	Homo sapiens	1.88385e+06
7	G4	Unclassified	43101.3
7	G4	Cutibacterium	20866
7	G4	Streptococcus	3666.33
7	G4	Staphylococcus	4364
7	G4	Pseudomonas	2275
7	G4	Bacillus	2131.67
7	G4	Moraxella	2964.5
7	G4	Corynebacterium	4403
7	G4	Xanthomonas	3727
7	Novaseq6000	Homo sapiens	1.23115e+06
7	Novaseq6000	Unclassified	68302
7	Novaseq6000	Cutibacterium	16481.3
7	Novaseq6000	Streptococcus	2708
7	Novaseq6000	Staphylococcus	3259.67
7	Novaseq6000	Pseudomonas	1907
7	Novaseq6000	Bacillus	1523
7	Novaseq6000	Sphingomonas	1479.33
7	Novaseq6000	Moraxella	1963.5
7	Novaseq6000	Corynebacterium	2819.67
7	Novaseq6000	Dermacoccus	1248
7	Novaseq6000	Xanthomonas	2327
7	NovaseqX	Homo sapiens	1.08032e+06
7	NovaseqX	Unclassified	75680.3
7	NovaseqX	Cutibacterium	14260.7
7	NovaseqX	Streptococcus	2451
7	NovaseqX	Staphylococcus	2585.67
7	NovaseqX	Pseudomonas	1827.67
7	NovaseqX	Sphingomonas	1313
7	NovaseqX	Moraxella	1771
7	NovaseqX	Corynebacterium	2387.67
7	NovaseqX	Dermacoccus	896
7	NovaseqX	Xanthomonas	2005
7	NovaseqX	Massilia	1434
15	Aviti	Homo sapiens	1.83521e+06
15	Aviti	Unclassified	83486.7
15	Aviti	Cutibacterium	11066.3
15	Aviti	Staphylococcus	2903
15	Aviti	Pseudomonas	1823
15	Aviti	Moraxella	2158
15	Aviti	Corynebacterium	3330
15	Aviti	Xanthomonas	2053
15	G4	Homo sapiens	1.92765e+06
15	G4	Unclassified	28878.7
15	G4	Cutibacterium	10986.7
15	G4	Streptococcus	2159.5
15	G4	Staphylococcus	3813
15	G4	Moraxella	2223
15	G4	Corynebacterium	3630
15	Novaseq6000	Homo sapiens	1.61932e+06
15	Novaseq6000	Unclassified	42725.3
15	Novaseq6000	Cutibacterium	10872.7
15	Novaseq6000	Streptococcus	1669.5
15	Novaseq6000	Staphylococcus	2725
15	Novaseq6000	Pseudomonas	1600
15	Novaseq6000	Sphingomonas	1417
15	Novaseq6000	Moraxella	1763
15	Novaseq6000	Corynebacterium	3238
15	Novaseq6000	Xanthomonas	2259
15	NovaseqX	Homo sapiens	1.57154e+06
15	NovaseqX	Unclassified	45465.7
15	NovaseqX	Cutibacterium	10320.7
15	NovaseqX	Streptococcus	1814.5
15	NovaseqX	Staphylococcus	2145
15	NovaseqX	Pseudomonas	1505
15	NovaseqX	Sphingomonas	1350
15	NovaseqX	Moraxella	1717
15	NovaseqX	Corynebacterium	2923
15	NovaseqX	Xanthomonas	1734
31	Aviti	Homo sapiens	1.8885e+06
31	Aviti	Unclassified	62722.3
31	Aviti	Cutibacterium	4209.33
31	Aviti	Bacillus	2298
31	G4	Homo sapiens	1960068
31	G4	Unclassified	17400
31	G4	Cutibacterium	4086.33
31	G4	Bacillus	2213
31	Novaseq6000	Homo sapiens	1.84521e+06
31	Novaseq6000	Unclassified	19167
31	Novaseq6000	Cutibacterium	5014.33
31	Novaseq6000	Bacillus	2319
31	NovaseqX	Homo sapiens	1.80029e+06
31	NovaseqX	Unclassified	19588.7
31	NovaseqX	Cutibacterium	4797
31	NovaseqX	Pseudomonas	1964
31	NovaseqX	Bacillus	2622
62	Aviti	Homo sapiens	1919923
62	Aviti	Unclassified	48393.7
62	Aviti	Cutibacterium	2437
62	G4	Homo sapiens	1.97422e+06
62	G4	Unclassified	11549
62	G4	Cutibacterium	2663
62	Novaseq6000	Homo sapiens	1.91201e+06
62	Novaseq6000	Unclassified	11622.3
62	Novaseq6000	Cutibacterium	2934.5
62	NovaseqX	Homo sapiens	1.89109e+06
62	NovaseqX	Unclassified	11534.3
62	NovaseqX	Cutibacterium	2825
125	Aviti	Homo sapiens	1.95947e+06
125	Aviti	Unclassified	25128.3
125	G4	Homo sapiens	1.98161e+06
125	G4	Unclassified	8496.33
125	Novaseq6000	Homo sapiens	1.85608e+06
125	Novaseq6000	Unclassified	13876
125	NovaseqX	Homo sapiens	1811015
125	NovaseqX	Unclassified	16558.7
250	Aviti	Homo sapiens	1.94777e+06
250	Aviti	Unclassified	25207
250	G4	Homo sapiens	1.98237e+06
250	G4	Unclassified	8397.67
250	Novaseq6000	Homo sapiens	1.53429e+06
250	Novaseq6000	Unclassified	30484.7
250	NovaseqX	Homo sapiens	1.42127e+06
250	NovaseqX	Unclassified	37969.7
500	Aviti	Homo sapiens	1.95008e+06
500	Aviti	Unclassified	23795
500	G4	Homo sapiens	1983664
500	G4	Unclassified	7949
500	Novaseq6000	Homo sapiens	1.53092e+06
500	Novaseq6000	Unclassified	36309.3
500	Novaseq6000	Staphylococcus	938
500	Novaseq6000	Klebsiella	977
500	NovaseqX	Homo sapiens	1440218
500	NovaseqX	Unclassified	44658.7
1000	Aviti	Homo sapiens	1.95675e+06
1000	Aviti	Unclassified	26451.7
1000	G4	Homo sapiens	1.98476e+06
1000	G4	Unclassified	7908
1000	Novaseq6000	Homo sapiens	1.86851e+06
1000	Novaseq6000	Unclassified	13111
1000	NovaseqX	Homo sapiens	1.82166e+06
1000	NovaseqX	Unclassified	16459.7

### Sheet: Supplementary Table 4
Supplementary Table 4. Total number of alignments to different genomic features per sample, for the negative controls and for samples of 1000 ng input.
Category	0_17.Aviti	0_17.G4	0_17.Novaseq6000	0_17.NovaseqX	0_19.Aviti	0_19.G4	0_19.Novaseq6000	0_19.NovaseqX	0_21.Aviti	0_21.G4	0_21.Novaseq6000	0_21.NovaseqX	1000_10.Aviti	1000_10.G4	1000_10.Novaseq6000	1000_10.NovaseqX	1000_6.Aviti	1000_6.G4	1000_6.Novaseq6000	1000_6.NovaseqX	1000_8.Aviti	1000_8.G4	1000_8.Novaseq6000	1000_8.NovaseqX
total	14150	7663	10288	10131	60834	30521	34797	33731	173644	90577	96184	88816	2095573	856874	1952959	1879652	2143996	829502	2096155	2073878	2108605	872815	1938212	1868728
lncRNA	2766	1636	2184	2116	10161	5089	5785	5696	29342	15189	16259	14757	214928	84311	978	193477	209521	78615	958	205786	205949	82926	195654	184598
transcribed_processed_pseudogene	62	30	32	34	239	97	124	113	721	363	405	357	1003	9295	205801	19505	22044	9048	211769	21088	21496	9310	20124	18716
protein_coding	5353	2422	3110	3062	23179	9830	11202	10787	60598	619	650	606	1920098	427	20522	5264	838	2394	21691	1006	1013	449	946	945
snRNA	17	1	15	15	362	184	194	195	1132	29595	31357	28840	21342	786629	5432	930	5904	352	5992	6049	6003	806178	5568	5384
scaRNA	1	44	1	1	71	9	9	9	177	95	106	90	5868	2431	1782698	1718507	1978761	767309	1930217	1912221	1945226	2461	1783201	1723000
TEC	28	24	58	65	17	61	61	59	264	146	129	134	1046	432	2635	960	1021	410	714	732	2782	409	630	961
transcribed_unprocessed_pseudogene	93	16	20	20	98	1	1	1	10	22	25	23	2758	280	981	718	727	18	3002	996	1072	1087	2657	606
transcribed_unitary_pseudogene	44	0	40	33	1	7	7	7	48	1	48	32	72	20	670	98	101	1088	1078	94	658	28	995	74
rRNA	40	0	40	40	13	40	45	38	67	44	21	22	3	1005	77	72	2891	282	61	3024	96	257	64	2555
miRNA	7	4	2	2	3	0	2	2	5	17	1	2	67	30	73	2445	88	188	73	606	82	100	65	64
misc_RNA	12	7	8	8	1	1	1	1	35	3	4	3	697	56	288	216	432	17	577	67	368	9	400	356
snoRNA	3	2	2	2	8	8	8	8	0	4	0	0	284	1	1	3	2	1	4	0	2	0	1	4
mRNA Exons	1867	238	292	289	7068	896	1005	978	8531	2868	3082	2829	1854086	759867	1723674	1660182	1920616	745017	1876056	1857982	1884070	781003	1729194	1670098
mRNA Introns	3486	2184	2818	2773	16107	8931	10196	9808	52059	26722	28269	26006	66005	26751	59007	58311	58134	22287	54148	54232	61145	25171	53997	52883
mRNA Promoter 2kb	1150	306	375	400	4384	1051	1247	1217	7915	3279	3626	3265	828672	340658	781135	755259	860642	333602	849697	842151	838678	347840	780837	750744
mRNA Downstream 2kb	1121	277	351	348	4476	1064	1226	1204	7907	3241	3544	3093	841918	347889	786600	756134	865673	338047	850753	838304	851337	355475	785124	755812
unannotated	6108	3649	5033	4970	28209	15881	18086	17527	84959	46408	49231	45752	39840	15803	37571	36161	36017	13021	34897	34393	37014	14740	33853	32386
IG_C_gene	6	0	0	0	14	0	0	0	3	0	0	1	3	1	2	4	8	3	3	8	5	3	6	3
scRNA	0	0	0	0	0	0	1	1	0	0	1	0	611	273	524	2632	918	1328	822	3581	3009	326	2961	2841
IG_V_gene	2	2	2	2	3	4	4	4	12	9	4	4	2713	1067	2758	120	3447	40	3611	114	121	1206	122	99
IG_J_gene	0	0	0	0	0	0	0	0	0	0	0	0	115	38	109	554	138	359	132	842	736	34	620	648
sRNA	0	0	0	0	0	0	0	0	0	0	0	0	0	0	0	0	0	0	1	0	0	0	0	1
ribozyme	0	0	0	0	0	0	0	0	0	0	0	0	2	0	2	2	2	0	1	0	0	0	1	1
vault_RNA	0	0	0	0	0	0	0	0	0	0	0	0	0	0	0	0	0	0	0	0	0	0	0	0
TR_C_gene	0	0	0	0	0	0	0	0	1	1	0	1	33	22	28	50	53	17	38	54	42	13	42	33
TR_J_gene	0	0	0	0	0	0	0	0	0	0	0	0	4	2	12	7	5	3	11	11	9	3	7	10
TR_V_gene	0	0	0	0	3	2	3	2	3	2	2	2	4	2	2	4	12	1	3	2	0	1	2	3
TR_D_gene	0	0	0	0	0	0	0	0	0	0	0	0	0	0	0	0	0	0	0	0	0	0	0	0
IG_D_gene	0	0	0	0	0	0	0	0	0	0	0	0	0	0	0	0	0	0	0	0	0	0	0	0
Mt_rRNA	23	2	2	2	61	2	2	1	63	7	10	5	3493	12701	3499	3454	3174	1219	3383	3199	3372	1289	3302	3159
Mt_tRNA	2	0	0	0	13	0	0	2	27	8	5	7	28565	1444	27052	26970	28607	11847	27867	27866	28438	12716	26155	25437
chr1	1385	770	1071	1046	6714	3347	3855	3881	20097	10099	10806	10116	185149	76009	171555	163183	188118	72491	181362	177572	185714	77009	169049	162188
chr2	827	493	668	680	3707	2062	2193	2105	11455	5805	6163	5587	90023	37209	81194	78292	86998	34065	82951	81260	88869	37112	79511	76637
chr3	710	424	515	505	2924	1569	1802	1806	9285	4646	5017	4677	82206	33780	74815	73061	82538	32280	79497	78677	82535	34542	74727	71780
chr4	869	467	603	546	3693	1834	2129	2062	9407	5145	5423	4884	277002	115832	246732	237753	277592	108561	255159	255366	278934	117846	243813	236850
chr5	770	418	641	578	3418	1939	2204	2145	10645	5756	6095	5539	59066	24129	53624	51722	56264	22098	53762	53670	57959	24152	51636	50350
chr6	660	368	536	461	3076	1643	1741	1733	8340	4402	4498	4263	102168	41196	95273	91245	103548	39754	101805	100214	103128	42212	95421	92227
chr7	575	340	422	395	2648	1405	1594	1599	7864	4042	4196	3965	55427	22459	51587	49460	53307	20443	51734	51482	54361	22601	49773	47818
chrX	439	240	357	382	2034	971	1159	1092	6678	3284	3393	3138	30116	11990	26584	25868	29342	10909	27578	27266	29537	12251	25951	25406
chr8	642	451	482	522	2213	1170	1380	1316	6614	3752	3877	3498	48088	19723	43624	42214	47225	18244	45040	44678	47941	20082	43069	41545
chr9	628	359	428	452	2224	1012	1211	1205	6659	3396	3591	3358	108197	44049	98367	96212	112873	43901	109285	108999	110729	45719	99741	97384
chr11	573	252	392	348	2626	1193	1425	1371	7222	3596	3884	3470	123336	48973	115111	110262	134481	50942	132118	131019	128635	51360	118332	115496
chr10	525	320	415	453	2513	1297	1502	1568	7509	3922	4183	3918	53269	21970	48826	47274	53369	20864	51264	50526	53317	22444	48050	46017
chr12	507	280	332	335	2594	1159	1297	1176	6285	3309	3469	3196	88065	35902	82121	78312	87187	33750	85045	83504	86993	36198	79977	76808
chr13	322	184	242	243	1720	972	1093	1063	5317	2839	2957	2758	20758	8508	18669	18408	19302	7561	18052	17731	20169	8472	17971	17259
chr14	435	249	237	220	1934	985	1058	1028	4920	2490	2734	2514	118021	47846	114677	114485	134842	51315	137045	139553	124945	50506	118737	117956
chr15	377	213	287	315	1496	758	826	783	4267	2299	2358	2303	35341	14602	31890	31072	34216	13395	32915	32887	34769	14608	31608	30303
chr16	499	234	333	374	2084	938	1065	1025	5999	2991	3209	2957	160693	66963	152112	145522	171041	67933	170487	169551	165548	69805	155126	150810
chr17	459	178	333	294	2114	928	1137	931	5341	2660	2949	2767	77084	30877	72095	69380	79089	30128	79083	78476	77699	31748	72484	69230
chr18	557	191	286	317	1172	704	715	698	3942	2006	2189	2040	13551	5583	12307	11861	13065	5122	12280	12122	13382	5615	11815	11621
chr20	305	157	268	241	1277	709	885	786	3658	1938	2102	1869	31351	12530	29237	28126	32367	12278	32285	31580	31732	12802	28875	28237
chr19	559	223	366	369	2210	864	985	1001	5487	2756	3001	2712	113672	44379	110857	104972	122995	46455	127373	125179	117505	46385	113232	107365
chrY	50	31	40	45	1764	1184	1261	1198	5517	3695	3770	3524	1445	683	1329	1328	1283	473	1200	1291	1412	541	1244	1111
chr22	223	119	161	155	1057	520	632	593	3492	1817	1928	1792	23727	9483	22827	21250	24405	9485	24791	23851	23564	9574	22498	21476
chr21	1148	695	870	851	3269	1346	1636	1555	7297	3882	4326	3917	67379	24972	70013	62769	61579	21418	66646	62141	58553	22061	60271	53308
chrM	106	7	3	4	353	12	12	11	347	50	66	54	130439	57227	127533	125621	136970	55637	137398	135283	130675	57170	125301	119546
